# Nuclease-mediated depletion biases in ribosome footprint profiling libraries

**DOI:** 10.1101/2020.03.30.017061

**Authors:** Boris Zinshteyn, Jamie R Wangen, Boyang Hua, Rachel Green

**Affiliations:** Howard Hughes Medical Institute (HHMI); Department of Molecular Biology and Genetics, Johns Hopkins University School of Medicine, Baltimore, MD 21205

## Abstract

Ribosome footprint profiling is a high throughput sequencing based technique that provides detailed and global views of translation in living cells. An essential part of this technology is removal of unwanted, normally very abundant, ribosomal RNA sequences that dominate libraries and increase sequencing costs. The most effective commercial solution (Ribo-Zero) has been discontinued and a number of new, experimentally distinct commercial applications have emerged on the market. Here we evaluated several commercially available alternatives designed for RNA-seq of human samples and find them unsuitable for ribosome footprint profiling. We instead recommend the use of custom-designed biotinylated oligos, which were widely used in early ribosome profiling studies. Importantly, we warn that depletion solutions based on targeted nuclease cleavage significantly perturb the high-resolution information that can be derived from the data, and thus do not recommend their use for any applications that require precise determination of the ends of RNA fragments.
