## Supplemental Table 1 for "Nuclease-mediated depletion biases in ribosome footprint profiling libraries"

oligo name	sequence	rRNA	percent complementary reads in undepleted library
oBZ692_hsa_rRNA_dep	/5Biosg/GAACCGCGGTCCTATTCCATTATTCCTAGCTGCGGTATCCAGGCGGCTCGGGCCTGCTTT	18S	1.65734956
oBZ693_hsa_rRNA_dep	/5Biosg/GCGATTGATCGGCAAGCGACGCTCAGACAGGCGTAGCCCCGGGAGGAACCCGGGGCCGCA	5.8S	6.7609339
oBZ694_hsa_rRNA_dep	/5Biosg/CGTCCACGGGCTGGGCCTCGATCAGAAGGACTTGGGCCCCCCACGAGCGGCGCCGGGGAG	25S	8.77342979
oBZ695_hsa_rRNA_dep	/5Biosg/CCCCGGCGCGGCGGGCGAGACGGGCCGGTGGTGCGCCCTCGGCGGACTGGAGAGGCCTCG	25S	5.1233147
oBZ696_hsa_rRNA_dep	/5Biosg/GCGCCCGGCCGGCGCGCGGCCGGGCGCTTGGCGCCAGAAGCGAGAGCCCCTCGGGGCTCG	25S	8.33936205
oBZ697_hsa_rRNA_dep	/5Biosg/GGCGGGGACAGGCGGGGGACCGGCTATCCGAGGCCAACCGAGGCTCCGCGGCGCTGCCGT	25S	7.09634988
